# Dissection of the cellular function of the ZBED6 transcription factor in mouse myoblast cells using gene editing, RNAseq and proteomics

**DOI:** 10.1101/540914

**Authors:** Shady Younis, Rakan Naboulsi, Xuan Wang, Xiaofang Cao, Mårten Larsson, Ernest Sargsyan, Peter Bergsten, Nils Welsh, Leif Andersson

## Abstract

The transcription factor ZBED6 acts as a repressor of *Igf2* and affects directly or indirectly the transcriptional regulation of thousands of genes. Here, we use gene editing in mouse C2C12 myoblasts and show that ZBED6 regulates *Igf2* exclusively through its binding site 5′-GGCTCG-3′ in intron 1 of *Igf2*. Deletion of this motif (*Igf2*^*ΔGGCT*^) or complete ablation of *Zbed6* leads to ~20-fold up-regulation of IGF2 protein. Quantitative proteomics revealed an activation of Ras signaling pathway in both *Zbed6^-/-^* and *Igf2*^*ΔGGCT*^ myoblasts, and a significant enrichment of mitochondrial membrane proteins among proteins showing altered expression in *Zbed6^-/-^* myoblasts. Both *Zbed6^-/-^* and *Igf2*^*ΔGGCT*^ myoblasts showed a faster growth rate and developed myotube hypertrophy. These cells exhibited an increased O_2_ consumption rate, due to IGF2 up-regulation. Transcriptome analysis revealed ~30% overlap between differentially expressed genes in *Zbed6^-/-^* and *Igf2*^*ΔGGCT*^ myotubes, with an enrichment of up-regulated genes involved in muscle development. In contrast, ZBED6-overexpression in myoblasts led to cell apoptosis, cell cycle arrest, reduced mitochondrial activities and ceased myoblast differentiation. The similarities in growth and differentiation phenotypes observed in *Zbed6^-/-^* and *Igf2*^*ΔGGCT*^ myoblasts demonstrates that ZBED6 affects mitochondrial activity and myogenesis largely through its regulation of IGF2 expression. This study suggests that the interaction between ZBED6-*Igf2* may be a therapeutic target for human diseases where anabolism is impaired.
