## Supplementary material for "Dissection of the cellular function of the ZBED6 transcription factor in mouse myoblast cells using gene editing, RNAseq and proteomics": Table S6

### Sheet: Sheet1
Table S6. Primer sequences
Genes	Forward	Reverse
Hells	AGAAGGCATGGAATGGCTTAGG	GCCACAAACAAGAAAAGGTCC
Kif2a	GACCTGGCTGGGAACGAAAG	TTTGTTTCTACCTAAGGCTCGGATG
E2F2	CCGGGCTGCAGCACTGACTC	AAGGGGACGAGGGATGGGGC
E2F1	GAGAAGTCACGCTATGAAACCTC	CCCAGTTCAGGTCAACGACAC
Clspn	TGCTGACGAAGAGGACATTG	CAGCAAGTTTTTGGAGCACA
Rif1	ACTGTCTCCACGGATGAAGA	CAAATAGCTGGCTTCCAGTG
Myog	GGCTGCCTAAAGTGGAGATCCT	AGGCCTGTAGGCGCTCAAT
Igf2	CGTGGCATCGTGGAAGAGT	ACACGTCCCTCTCGGACTTG
