## Supplementary material for "Dissection of the cellular function of the ZBED6 transcription factor in mouse myoblast cells using gene editing, RNAseq and proteomics": Table S3

### Sheet: Sheet1
SILAC and RNA-seq data for differentially expressed proteins in Zbed6 knock-out (KO) myoblasts with ZBED6 binding site identified by ChIP-seq analysis
SYMBOL	Official gene symbol
logFC_RNA	RNA-seq data, the (base 2) log of the fold change to WT myoblasts
FDR_RNA	RNA-seq data, the FDR-adjusted p-value of the test statistic using Benjamini–Hochberg correction procedure
logFC_SILAC	SILAC data, the (base 2) log of the fold change to WT myoblasts
FDR_SILAC	SILAC data, the FDR-adjusted p-value of the test statistic using Benjamini–Hochberg correction procedure
Peak hight	The hight of ZBED6 peak from ChIP-seq analysis
Distance_to_TSS	Distince of the ZBED6 peak to the transcription start site (TSS) of the annotated gene
Peak summit	The coordinate of ZBED6 peak summit in the reference mouse genome (mm10)
UNIPROT	Uniprot protein ID
ENSEMBL	ENSEMBL gene ID
GENE NAME	Full gene name

### Sheet: ChIP seq data
SYMBOL	logFC_RNA	FDR_RNA	logFC_SILAC	FDR_SILAC	Peak hight	Distance_to_TSS	Peak summit	UNIPROT	ENSEMBL	GENE NAME
Igf2	4.97239	5.36e-45	4.25387	0.00413175	53	-882	chr7_142664256_142664257	P09535	ENSMUSG00000048583	insulin-like growth factor 2
Cxcl12	3.33881	6.33e-142	3.20319	0.00290063	52	195	chr6_117168772_117168773	H7BX38	ENSMUSG00000061353	chemokine (C-X-C motif) ligand 12
Enpp1	3.27787	6e-51	1.89503	0.0138278	41	188	chr10_24711970_24711971	G3X9S2	ENSMUSG00000037370	ectonucleotide pyrophosphatase/phosphodiesterase 1
Islr	3.02657	1.13e-21	3.23973	0.0201107	16	346	chr9_58158208_58158209	Q6GU68	ENSMUSG00000037206	immunoglobulin superfamily containing leucine-rich repeat
Oplah	2.55908	0.00413733	1.34991	0.0152739	14	744	chr15_76327271_76327272	Q8K010	ENSMUSG00000022562	5-oxoprolinase (ATP-hydrolysing)
Pdgfrl	2.54774	4.81e-24	3.45494	0.0016718	12	364	chr8_40926597_40926598	A0A0R4J0C9	ENSMUSG00000031595	platelet-derived growth factor receptor-like
Rab6b	2.4168	2.29e-05	1.45372	0.0116468	109	734	chr9_103112541_103112542	P61294	ENSMUSG00000032549	RAB6B, member RAS oncogene family
Nid2	2.08972	1.91e-20	1.68354	0.00880666	12	-99	chr14_19751158_19751159	O88322	ENSMUSG00000021806	nidogen 2
Inhbb	1.72518	8.42e-07	1.85834	0.0381014	77	1025	chr1_119421223_119421224	Q04999	ENSMUSG00000037035	inhibin beta-B
Gpc6	1.72105	6.71e-16	1.10532	0.0302814	46	48	chr14_116925478_116925479	Q8R3X6	ENSMUSG00000058571	glypican 6
Fndc1	1.53825	1.27e-06	3.72296	0.000665136	12	1609	chr17_7825693_7825694	E9Q043	ENSMUSG00000071984	fibronectin type III domain containing 1
Pik3r1	1.50623	7.39e-35	0.588662	0.0250084	27	-283	chr13_101768496_101768497	P26450	ENSMUSG00000041417	phosphoinositide-3-kinase regulatory subunit 1
Nrbp2	1.48804	1.85e-09	0.855045	0.0189655	130	-1552	chr15_76091565_76091566	Q91V36	ENSMUSG00000075590	nuclear receptor binding protein 2
Rab27b	1.48457	2.54e-08	0.54525	0.037148	30	88375	chr18_70053230_70053231	Q99P58	ENSMUSG00000024511	RAB27B, member RAS oncogene family
Gnao1	1.45477	3.85e-29	0.709185	0.0174669	20	18	chr8_93810654_93810655	P18872	ENSMUSG00000031748	guanine nucleotide binding protein, alpha O
Slc29a1	1.37998	1.12e-43	1.86297	0.00761139	16	317	chr17_45595640_45595641	Q9JIM1	ENSMUSG00000023942	solute carrier family 29 (nucleoside transporters), member 1
Palld	1.37108	0.00155606	1.0316	0.0130307	83	142770	chr8_61759899_61759900	Q9ET54	ENSMUSG00000058056	palladin, cytoskeletal associated protein
Myo1d	1.30952	1.71e-10	0.862851	0.0139211	22	277	chr11_80779748_80779749	Q5SYD0	ENSMUSG00000035441	myosin ID
Emilin2	1.24326	4.62e-17	1.31546	0.0368125	47	268	chr17_71310697_71310698	Q8K482	ENSMUSG00000024053	elastin microfibril interfacer 2
Cacna2d1	1.15017	7.91e-17	0.767113	0.0165441	30	258	chr5_15935169_15935170	O08532	ENSMUSG00000040118	calcium channel, voltage-dependent, alpha2/delta subunit 1
Itgb5	1.14158	3.63e-17	0.997818	0.0146385	18	-34	chr16_33829631_33829632	Q6PE70	ENSMUSG00000022817	integrin beta 5
Ank	1.04678	2.23e-41	0.684015	0.0285885	17	-308	chr15_27466369_27466370	Q9JHZ2	ENSMUSG00000022265	progressive ankylosis
Man1c1	1.03585	6.24e-09	0.573817	0.0350702	21	577	chr4_134703190_134703191	Q6NXK9	ENSMUSG00000037306	mannosidase, alpha, class 1C, member 1
Nadk2	1.03097	6.02e-12	1.10525	0.00887111	43	256	chr15_9071516_9071517	Q8C5H8	ENSMUSG00000022253	NAD kinase 2, mitochondrial
Ccdc90b	0.934619	0.000250627	1.0151	0.0441692	12	497	chr7_92561646_92561647	Q8C3X2	ENSMUSG00000030613	coiled-coil domain containing 90B
Igfbp7	0.848664	1.22e-12	1.13915	0.0373458	16	214	chr5_77407827_77407828	F8WH23	ENSMUSG00000036256	insulin-like growth factor binding protein 7
Twf2	0.804144	0.00884374	0.912695	0.0256529	179	105	chr9_106203250_106203251	Q9Z0P5	ENSMUSG00000023277	twinfilin actin binding protein 2
Sntb2	0.782972	0.00056269	0.659198	0.027923	39	647	chr8_106936397_106936398	Q61235	ENSMUSG00000041308	syntrophin, basic 2
Marcks	0.773314	3.83e-15	1.1222	0.0135248	35	2151	chr10_37136769_37136770	P26645	ENSMUSG00000069662	myristoylated alanine rich protein kinase C substrate
Prkd3	0.747196	9.85e-08	0.522545	0.0287751	23	166	chr17_79020650_79020651	Q5FWX6	ENSMUSG00000024070	protein kinase D3
Ndufv2	0.733562	5.55e-09	0.999283	0.012322	12	-227	chr17_66101736_66101737	Q9D6J6	ENSMUSG00000024099	NADH:ubiquinone oxidoreductase core subunit V2
Med30	0.704794	0.00244621	-0.419953	0.0463637	15	106	chr15_52712551_52712552	Q9CQI9	ENSMUSG00000038622	mediator complex subunit 30
Robo1	0.69462	0.00317388	1.71139	0.0137024	26	39	chr16_72663188_72663189	G5E843	ENSMUSG00000022883	roundabout guidance receptor 1
Sema3c	0.687422	0.0376705	-4.22272	0.00335274	12	209	chr5_17574490_17574491	Q62181	ENSMUSG00000028780	sema domain, immunoglobulin domain (Ig), short basic domain, secreted, (semaphorin) 3C
Dse	0.642925	6.12e-06	1.05345	0.0137024	34	409	chr10_34207142_34207143	Q8BLI4	ENSMUSG00000039497	dermatan sulfate epimerase
Oxr1	0.638038	0.000305252	0.642918	0.027923	14	101	chr15_41447583_41447584	E9Q0A7	ENSMUSG00000022307	oxidation resistance 1
Igf1r	0.605766	1.57e-09	0.975416	0.0174669	41	-831	chr7_67952028_67952029	E9QNX9	ENSMUSG00000005533	insulin-like growth factor I receptor
Efhd1	0.596992	0.0127742	-1.45599	0.0180014	12	61	chr1_87264424_87264425	Q9D4J1	ENSMUSG00000026255	EF hand domain containing 1
Ece1	0.592027	0.000280204	0.685488	0.0471408	57	119	chr4_137862416_137862417	Q4PZA2	ENSMUSG00000057530	endothelin converting enzyme 1
Eml1	0.588711	3.39e-06	0.544739	0.033361	16	18976	chr12_108389933_108389934	D3Z4J9	ENSMUSG00000058070	echinoderm microtubule associated protein like 1
Ttyh3	0.584009	1.03e-08	1.04799	0.011598	52	178	chr5_140648847_140648848	Q6P5F7	ENSMUSG00000036565	tweety family member 3
Csrp2	0.563785	5.87e-06	0.849986	0.0251831	13	-299	chr10_110919878_110919879	P97314	ENSMUSG00000020186	cysteine and glycine-rich protein 2
Cnpy3	0.550113	0.0173211	0.686896	0.0353459	19	62	chr17_46752152_46752153	Q9DAU1	ENSMUSG00000023973	canopy FGF signaling regulator 3
Bves	0.527745	4.53e-08	0.81393	0.0285885	18	61	chr10_45335823_45335824	Q9ES83	ENSMUSG00000071317	blood vessel epicardial substance
Lrp1	0.456329	0.000646164	0.480782	0.0345653	12	-205	chr10_127621127_127621128	A0A0R4J0I9	ENSMUSG00000040249	low density lipoprotein receptor-related protein 1
Prep	0.44618	0.000332957	0.610112	0.022129	13	259	chr10_45067465_45067466	Q9QUR6	ENSMUSG00000019849	prolyl endopeptidase
Tmpo	0.439262	6.23e-07	0.653187	0.0436431	103	70	chr10_91171512_91171513	Q61029	ENSMUSG00000019961	thymopoietin
Sod2	0.438979	0.000517965	0.498154	0.0437413	16	253	chr17_13008092_13008093	P09671	ENSMUSG00000006818	superoxide dismutase 2, mitochondrial
Add3	0.429662	0.0198748	-0.610018	0.0268384	14	340	chr19_53143096_53143097	Q9QYB5	ENSMUSG00000025026	adducin 3 (gamma)
Oxct1	0.40915	0.000114799	0.797691	0.013524	17	18	chr15_4026702_4026703	Q9D0K2	ENSMUSG00000022186	3-oxoacid CoA transferase 1
Pros1	0.405558	0.00264353	2.16214	0.0209137	35	0	chr16_62854307_62854308	Q08761	ENSMUSG00000022912	protein S (alpha)
Mpc2	0.3759	0.0207479	0.921815	0.0116468	17	-798	chr1_165459839_165459840	Q9D023	ENSMUSG00000026568	mitochondrial pyruvate carrier 2
Letmd1	0.34613	0.0448575	0.854259	0.0286091	97	-38	chr15_100468996_100468997	Q924L1	ENSMUSG00000037353	LETM1 domain containing 1
Serinc1	0.32507	0.0183149	-0.804209	0.0439421	15	150	chr10_57532380_57532381	Q9QZI8	ENSMUSG00000019877	serine incorporator 1
Ppp1r12a	0.312925	0.0388816	0.51606	0.0338699	55	-93	chr10_108162307_108162308	Q9DBR7	ENSMUSG00000019907	protein phosphatase 1, regulatory subunit 12A
Serpinb6a	-0.223523	0.0446749	-0.50019	0.0312616	35	500	chr13_34002267_34002268	Q60854	ENSMUSG00000060147	serine (or cysteine) peptidase inhibitor, clade B, member 6a
Cnn2	-0.24537	0.0173581	0.889133	0.0116468	27	154	chr10_79988777_79988778	Q08093	ENSMUSG00000004665	calponin 2
Dhx36	-0.314243	0.0407889	-0.44075	0.0433548	13	-4661	chr3_62506794_62506795	Q8VHK9	ENSMUSG00000027770	DEAH (Asp-Glu-Ala-His) box polypeptide 36
Galnt1	-0.333102	0.00242579	-0.661811	0.0376981	29	96	chr18_24205863_24205864	O08912	ENSMUSG00000000420	polypeptide N-acetylgalactosaminyltransferase 1
Sqle	-0.400516	0.000849517	-0.553332	0.0354175	14	-378	chr15_59314699_59314700	P52019	ENSMUSG00000022351	squalene epoxidase
Ppp2r2a	-0.408805	0.000434734	-0.49394	0.0350702	12	379	chr14_67072092_67072093	Q6P1F6	ENSMUSG00000022052	protein phosphatase 2, regulatory subunit B, alpha
Lrrfip1	-0.418275	0.000515336	-0.827445	0.0229188	13	23688	chr1_91077274_91077275	Q3UZ39	ENSMUSG00000026305	leucine rich repeat (in FLII) interacting protein 1
Serbp1	-0.440484	6.64e-05	-0.504945	0.0373526	14	327	chr6_67267657_67267658	Q9CY58	ENSMUSG00000036371	serpine1 mRNA binding protein 1
Fam49b	-0.443592	0.000141793	-0.451633	0.0450749	20	175	chr15_64060273_64060274	Q921M7	ENSMUSG00000022378	family with sequence similarity 49, member B
Cad	-0.458092	0.0116763	-0.444488	0.0436159	116	8	chr5_31054963_31054964	B2RQC6	ENSMUSG00000013629	carbamoyl-phosphate synthetase 2, aspartate transcarbamylase, and dihydroorotase
Daam1	-0.470686	0.01477	-1.64232	0.00724966	20	-384	chr12_71830694_71830695	Q8BPM0	ENSMUSG00000034574	dishevelled associated activator of morphogenesis 1
Ciapin1	-0.470778	1.69e-05	-0.438491	0.0450749	20	333	chr8_94837932_94837933	F8WIK0	ENSMUSG00000031781	cytokine induced apoptosis inhibitor 1
Rap1gds1	-0.511485	1.31e-06	-0.538583	0.0263648	78	446	chr3_139074755_139074756	E9Q912	ENSMUSG00000028149	RAP1, GTP-GDP dissociation stimulator 1
Spg20	-0.51658	0.00225305	-0.581126	0.0481786	20	18	chr3_55112156_55112157	Q8R1X6	ENSMUSG00000036580	spastic paraplegia 20, spartin (Troyer syndrome) homolog (human)
Flnc	-0.523883	0.000967655	-0.506552	0.0318043	17	11	chr6_29433287_29433288	Q8VHX6	ENSMUSG00000068699	filamin C, gamma
Reep5	-0.533745	1.45e-06	-0.926523	0.0118048	17	448	chr18_34372967_34372968	G3X8R0	ENSMUSG00000005873	receptor accessory protein 5
Acot7	-0.55332	1.54e-05	-0.629651	0.0316789	83	653	chr4_152178787_152178788	E9PYH2	ENSMUSG00000028937	acyl-CoA thioesterase 7
Src	-0.556316	0.00243476	-0.895502	0.0116468	12	264	chr2_157457349_157457350	F8WI90	ENSMUSG00000027646	Rous sarcoma oncogene
Hspb8	-0.565153	1.7e-05	-0.987365	0.0221305	23	14	chr5_116422850_116422851	Q9JK92	ENSMUSG00000041548	heat shock protein 8
Naa15	-0.579522	1.01e-05	-0.51455	0.0286091	29	106	chr3_51416402_51416403	G3X8Y3	ENSMUSG00000063273	N(alpha)-acetyltransferase 15, NatA auxiliary subunit
Ldlr	-0.582169	1.09e-05	-0.970517	0.0137024	36	140	chr9_21723716_21723717	A0A1L1SRE8	ENSMUSG00000032193	low density lipoprotein receptor
5031439G07Rik	-0.589834	5.08e-07	-1.07183	0.0263152	13	12723	chr15_84975828_84975829	B1APX2	ENSMUSG00000036046	RIKEN cDNA 5031439G07 gene
Arhgap17	-0.594746	0.00735741	-0.81837	0.0246082	24	186	chr7_123369729_123369730	Q3UIA2	ENSMUSG00000030766	Rho GTPase activating protein 17
Hsph1	-0.617007	5.38e-07	-0.422831	0.0433548	19	353	chr5_149635818_149635819	Q61699	ENSMUSG00000029657	heat shock 105kDa/110kDa protein 1
Efnb2	-0.622016	0.00513392	-1.49187	0.0427438	40	810	chr8_8659963_8659964	P52800	ENSMUSG00000001300	ephrin B2
Cacybp	-0.638312	3.63e-05	-0.661162	0.0201409	31	293	chr1_160212582_160212583	Q9CXW3	ENSMUSG00000014226	calcyclin binding protein
Urm1	-0.639273	0.000142526	-0.555617	0.0459777	14	392	chr2_29820467_29820468	Q9D2P4	ENSMUSG00000069020	ubiquitin related modifier 1
Arf2	-0.650155	7.24e-08	-1.15191	0.00887111	15	84	chr11_103966955_103966956	Q8BSL7	ENSMUSG00000062421	ADP-ribosylation factor 2
Kpna1	-0.697672	0.000598771	-0.521746	0.0285653	17	127	chr16_35983481_35983482	Q60960	ENSMUSG00000022905	karyopherin (importin) alpha 1
Cobll1	-0.732544	0.0227723	-1.56924	0.0105002	93	741	chr2_65238303_65238304	B1AZ15	ENSMUSG00000034903	Cobl-like 1
Eif6	-0.755121	3.51e-11	-0.658252	0.0217439	12	-14	chr2_155826677_155826678	O55135	ENSMUSG00000027613	eukaryotic translation initiation factor 6
Hip1r	-0.7613	2.34e-05	-1.0855	0.0142476	29	204	chr5_123973832_123973833	Q9JKY5	ENSMUSG00000000915	huntingtin interacting protein 1 related
Cers2	-0.790695	7.12e-13	-0.903503	0.0165441	248	92	chr3_95315176_95315177	Q924Z4	ENSMUSG00000015714	ceramide synthase 2
Nes	-0.817672	1.12e-16	-0.887179	0.0273784	102	190	chr3_87971319_87971320	Q6P5H2	ENSMUSG00000004891	nestin
Phgdh	-0.85154	4.83e-11	-0.863943	0.0142476	15	-1129	chr3_98338677_98338678	Q61753	ENSMUSG00000053398	3-phosphoglycerate dehydrogenase
Nmd3	-0.8624	1.09e-08	-0.553689	0.0338005	16	-145	chr3_69721840_69721841	Q99L48	ENSMUSG00000027787	NMD3 ribosome export adaptor
Rpl22l1	-0.916634	8.32e-16	-1.07986	0.0148387	14	66	chr3_28805729_28805730	Q9D7S7	ENSMUSG00000039221	ribosomal protein L22 like 1
Cpox	-0.952387	9.57e-14	-0.613264	0.0278216	13	202	chr16_58670410_58670411	P36552	ENSMUSG00000022742	coproporphyrinogen oxidase
Pgam1	-1.01103	1.08e-21	-0.6607	0.0495229	12	1077	chr19_41912948_41912949	Q9DBJ1	ENSMUSG00000011752	phosphoglycerate mutase 1
Ero1l	-1.17728	4.68e-12	-1.41713	0.00739561	13	-231	chr14_45318803_45318804	Q8R180	ENSMUSG00000021831	ERO1-like (S. cerevisiae)
Asns	-1.26944	3.27e-19	-1.09135	0.0116468	40	231	chr6_7693023_7693024	Q61024	ENSMUSG00000029752	asparagine synthetase
Ankrd52	-1.30495	0.000987018	-0.640255	0.0351643	40	197	chr10_128377316_128377317	Q8BTI7	ENSMUSG00000014498	ankyrin repeat domain 52
Egfr	-1.57235	0.00193527	1.71717	0.0101656	16	403	chr11_16752633_16752634	Q01279	ENSMUSG00000020122	epidermal growth factor receptor
