## Supplementary material for "Dissection of the cellular function of the ZBED6 transcription factor in mouse myoblast cells using gene editing, RNAseq and proteomics": Table S5

### Sheet: legend
GO analysis of the differentially expressed (DE) genes after ZBED6-overesspression (ZBED6-OE) in growing (GM) and differentiated (diff) myoblasts.
Category	Biological process or KEGG_PATHWAY
Count	Number of associated genes for the term
Fold Enrichment	Fold enrichment of term
PValue	Fisher Exact P-Value
Bonferroni	Bonferroni corrected P-value for overrepresententation
FDR	False discovery rate for multiple testing using Benjamini–Hochberg correction procedure
Genes	List of associated genes

### Sheet: Up_ZBED6-OE_diff
Category	Term	Count	PValue	Fold Enrichment	Bonferroni	FDR	Genes
Biological Processes	cell cycle	127	2.59368e-28	2.77846	8.17528e-25	4.69607e-25	PRC1, DBF4, KNTC1, PKMYT1, AURKA, AURKB, PTTG1, CDCA8, DDX11, OIP5, MIS18A, INCENP, MAP3K8, CDCA2, H2AFX, CCNA2, CDCA5, ASPM, CDCA3, LIG1, SGOL1, RINT1, WEE1, ESCO2, NCAPD2, STRA13, UHRF1, MAD2L1, TIMELESS, SPAG5, ZWINT, PMP22, NUP43, DSCC1, MPLKIP, NEK2, TIPIN, ARF6, ANLN, CHEK1, CHEK2, MYBL2, SRC, SPC25, VRK1, FBXO5, SKA3, SKA2, SKA1, SPIN2C, HELLS, CKAP2, DIXDC1, MKI67, CKS1BRT, NUF2, SPDL1, C…
Biological Processes	mitotic nuclear division	81	5.13044e-27	3.72453	1.61712e-23	9.2891e-24	KIF23, KNTC1, AURKA, PTTG1, AURKB, FAM83D, KIF2C, CDCA8, OIP5, MIS18A, INCENP, CDCA2, NSMCE2, MASTL, CCNA2, CDCA5, ASPM, TUBB3, CDCA3, CDC6, CDK1, KIF11, DSN1, SGOL1, CCNF, TPX2, NUSAP1, ESPL1, UBE2C, WEE1, NCAPD2, STRA13, MAD2L1, APITD1, TIMELESS, SPAG5, NSL1, ZWINT, BUB1B, HAUS7, NUP43, TRIOBP, MPLKIP, NEK2, HAUS1, TIPIN, ANLN, CHEK2, CEP55, SPC25, NCAPH, VRK1, BUB1, SKA3, FBXO5, SKA2, SKA1, ZW…
Biological Processes	cell division	92	7.8129e-26	3.26298	2.46263e-22	1.41459e-22	KIF23, KIFC1, PRC1, KNTC1, AURKA, PTTG1, AURKB, FAM83D, CCNE1, KIF2C, CDCA8, OIP5, MIS18A, INCENP, CDCA2, NSMCE2, MASTL, CCNA2, CDCA5, ASPM, CDCA3, KIF14, CDC6, CDK1, KIF11, DSN1, LIG1, SGOL1, CCNF, TPX2, NUSAP1, UBE2C, ECT2, MCM5, WEE1, NCAPD2, STRA13, CCND1, MAD2L1, APITD1, TIMELESS, CCND2, SPAG5, NSL1, ZWINT, BUB1B, HAUS7, NUP43, CKS1B, TRIOBP, MPLKIP, NEK2, HAUS1, TIPIN, ARF6, ANLN, CHEK2, CE…
Biological Processes	DNA replication	39	4.07292e-13	3.7182	1.28394e-09	7.37521e-10	DBF4, POLA2, MCM10, CDT1, PRIM1, RPA2, MCM8, MCM7, POLE2, PRIM2, POLQ, FEN1, GINS1, GINS2, CDC6, DTL, GINS3, LIG1, PIF1, FAM111A, POLE, TOP1MT, MCM3, MCM4, 2810417H13RIK, BRCA1, MCM5, RFC5, RFC3, RFC4, RFC2, RRM2, POLD1, PCNA, CHTF18, CHAF1A, CHAF1B, DSCC1, REV3L
Biological Processes	chromosome segregation	30	6.04116e-12	4.27064	1.90418e-08	1.0938e-08	NEK2, PTTG1, KIF2C, SPC25, OIP5, INCENP, MIS18A, BUB1, CDCA2, SKA3, SKA2, SKA1, TOP2A, CENPN, KIF11, DSN1, SGOL1, CENPF, ESPL1, NDC80, BIRC5, CENPE, KNSTRN, BRCA1, ESCO2, CENPH, SPAG5, NSL1, CENPW, NUP43
Biological Processes	mitotic sister chromatid segregation	14	5.337e-09	6.92793	1.68221e-05	9.6631e-06	NEK2, DSN1, NUSAP1, KIF18B, ESPL1, NDC80, KNSTRN, CDCA8, MAD2L1, PLK1, SPAG5, CENPA, ZWINT, NSL1
Biological Processes	immune system process	41	2.93052e-07	2.36704	0.000923274	0.000530594	APOBEC3, IFIH1, HMGB3, IFITM1, IFITM3, OAS3, MAP4K2, H2-D1, RSAD2, PTPN22, OAS2, GBP2B, CD1D1, SRC, ISG20, B2M, NAIP2, OASL2, IL1RAP, MAP3K8, ZBP1, SYK, H2-K1, HAVCR2, EXO1, LGALS3, CFB, HERC6, PIK3CD, ANXA1, SERPING1, CD40, PSMB8, LGALS9, IFIT2, IFIT1, IRF7, SLPI, H2-T23, TAPBPL, CD14
Biological Processes	response to virus	19	7.41418e-07	3.79704	0.00233422	0.00134239	IFIH1, IFITM1, IFITM3, OAS3, RSAD2, OAS2, CCL5, SRC, ISG20, IFIT2, CCT5, IFIT1, NPC2, OASL2, DDX60, IFI27L2A, CFL1, HSPB1, STMN1
Biological Processes	negative regulation of viral genome replication	12	8.64795e-07	5.93822	0.00272212	0.00156577	PLSCR1, APOBEC3, RNASEL, ISG15, IFITM1, IFITM3, FAM111A, OAS3, SLPI, RSAD2, CCL5, ISG20
Biological Processes	mitotic cytokinesis	13	9.15521e-07	5.40378	0.00288156	0.00165761	CKAP2, KIF23, ZFP365, CENPA, PLK1, KIF4, CFL1, NUSAP1, ANLN, CEP55, STMN1, RACGAP1, KIF20A
Biological Processes	cellular response to DNA damage stimulus	59	1.82528e-06	1.89235	0.00573678	0.00330478	XRCC5, CLSPN, ZFP385A, XRCC6, PTTG1, MLH3, MCM10, IMMP2L, CASP3, MCM8, MCM7, DDX11, FANCI, NSMCE2, H2AFX, MASTL, TOP2A, FANCA, MCRS1, MMS22L, DTL, LIG1, POLE, ZSWIM7, TOPBP1, RAD51, RAD1, STRA13, CCND1, UHRF1, TIMELESS, APITD1, DDB2, RAD18, UBE2T, CLOCK, REV3L, FOXM1, TIPIN, CHEK1, CHEK2, RPA2, MDC1, SPIDR, PALB2, POLQ, FEN1, EXO1, PIF1, EME1, 2810417H13RIK, RAD54L, BRCA1, TDP2, PARPBP, PCNA, CHA…
Biological Processes	microtubule-based movement	16	3.99438e-06	3.95882	0.0125114	0.00723192	KIF14, KIF23, KIFC5B, KIF22, KIFC1, KIF11, KIF15, KIF5C, KIF18A, KIF18B, CENPE, KIF2C, KIF4, KIF20B, KIF21A, KIF20A
Biological Processes	innate immune response	35	5.63695e-06	2.28752	0.0176108	0.0102057	APOBEC3, IFIH1, HMGB3, IFITM1, DEFB25, ELF4, IFITM3, MAP4K2, OAS3, RSAD2, OAS2, CD1D1, SRC, B2M, ISG20, NAIP2, OASL2, IL1RAP, PPP1R14B, SYK, ZBP1, HAVCR2, LGALS3, CFB, HERC6, PIK3CD, ANXA1, TRIM26, SERPING1, IFIT2, IFIT1, IRF7, SLPI, CD14, ADAM15
Biological Processes	DNA repair	47	1.76551e-05	1.91537	0.0541291	0.0319611	XRCC5, CLSPN, KIF22, FOXM1, XRCC6, CHEK1, CHEK2, PTTG1, RPA2, MCM8, MDC1, FANCI, NSMCE2, H2AFX, SPIDR, PALB2, POLQ, FANCA, FEN1, EXO1, MCRS1, MMS22L, PIF1, LIG1, POLE, EME1, ZSWIM7, TOPBP1, 2810417H13RIK, RAD54L, BRCA1, RAD51, RAD1, STRA13, UHRF1, RPAIN, APITD1, TDP2, PARPBP, PCNA, DDB2, RAD18, CHAF1A, CHAF1B, UBE2T, REV3L, BARD1
Biological Processes	mitotic metaphase plate congression	12	1.85932e-05	4.61862	0.0569219	0.0336591	KIFC5B, CCNB1, KIF14, KIF22, KIF2C, KIFC1, CDCA8, PSRC1, KIF18A, SPDL1, CENPE, CDCA5

### Sheet: Down_ZBED6-OE_diff
Category	Term	Count	PValue	Fold Enrichment	Bonferroni	FDR	Genes
Biological Processes	muscle contraction	28	1.34769e-14	4.98846	5.94575e-11	2.52354e-11	CAV3, MYBPC2, MYBPC1, CALD1, MYL1, TPM2, TRIM72, TTN, DYSF, MYOM2, MYL6B, MYOM1, LMOD1, LMOD2, LMOD3, MYH1, ACTA2, MYH4, MYH7, ACTN2, ACTN3, TRIM63, CACNA1S, TRDN, TNNT2, RYR1, CHRNB1, TMOD1
Biological Processes	cell adhesion	75	6.48632e-13	2.33396	2.87067e-09	1.21846e-09	ATP1B1, MYBPC2, NUAK1, TLN2, ATP1B2, BCAR1, NPNT, IGFBP7, BCAM, MEGF10, CGREF1, APP, WISP1, CTGF, FAP, TGFBI, COL12A1, SPON2, BOC, F11R, NRXN3, PIK3CB, INPPL1, CDHR1, EFNB2, FARP2, HES1, NCAM1, CD36, PGM5, CD34, VCAN, ADAM12, DST, AOC3, CYP1B1, TNFRSF12A, ITGA11, CDH2, CX3CL1, VCAM1, ISLR, RGMB, SORBS3, PCDHB18, FAT4, MSLN, ITGB6, MYBPH, COL6A2, PSTPIP1, COL6A1, SSX2IP, THBS1, COL8A2, COL18A1, FL…
Biological Processes	multicellular organism development	129	3.49219e-12	1.80965	1.54565e-08	6.56055e-09	MEF2C, MYOD1, ENAH, MEF2A, PDLIM7, PDGFB, PDGFA, PGF, JAG1, SLC7A5, HOXC8, OLFML3, UNC5B, SEMA7A, HOXC4, CCBE1, TRP63, CREB3L1, ATOH8, UNC5C, PITX2, EGFR, WNT10A, EFNB1, EFNB2, GTF2IRD2, MGP, SIX5, HES6, VEGFC, VAMP5, RYR1, ROR2, PDGFRB, KIF26B, TNFRSF12A, LRIG3, BICC1, EPHB3, SRF, SCRIB, EPHB2, ARX, ANGPTL6, VDR, MUSK, B3GNT5, NRARP, CASZ1, TEF, HOXA10, TCF4, MN1, UNC45B, TRAF4, BMP4, COL18A1, O…
Biological Processes	cardiac muscle contraction	24	1.66209e-11	4.62251	7.35642e-08	3.12245e-08	ACTC1, SLC8A1, MYL4, ATP1B1, MYL2, TCAP, MYL3, TNNC1, MYL1, MYH7, TTN, TNNI3, CSRP3, PPP1R13L, TPM1, TNNI1, TNNI2, TNNT2, CXCR4, PSEN2, CAMK2D, KCNH2, SCN5A, CASQ2
Biological Processes	skeletal muscle contraction	19	2.27264e-11	5.64171	1.00587e-07	4.26944e-08	TNNC2, TCAP, TNNC1, MYH3, MYH7, RPS6KB1, HOMER1, TNNI3, MYH8, STAC3, TNNI1, TNNI2, TNNT3, TNNT1, JSRP1, CHRND, CHRNB1, CHRNA1, CHRNG
Biological Processes	potassium ion transport	21	1.99905e-08	3.93826	8.84742e-05	3.75547e-05	SLC12A7, SLC9A8, ATP1B1, SLC12A2, ATP1B3, ATP1B2, KCNB1, TMEM38A, ATP1A1, ATP1A2, KCNK13, KCNJ12, GJA5, KCNK2, TMEM38B, ABCC9, KCNN1, KCNN3, KCNF1, KCNH2, SCN4A
Biological Processes	regulation of muscle contraction	14	3.28691e-08	5.54273	0.000145468	6.17488e-05	TNNC2, TNNC1, ATP1A2, TNNI3, TNNI1, TNNI2, TNNT2, TNNT3, TNNT1, ATP2A2, ATP2A1, RYR1, CASQ1, CASQ2
Biological Processes	positive regulation of transcription from RNA polymerase II promoter	133	4.07629e-08	1.56662	0.0001804	7.65782e-05	MEF2C, MYOD1, MEF2A, HFE2, LMO4, F2RL1, EDN1, TGFB3, TLR2, MED25, FOXO1, RORA, JAG1, FLCN, MAMSTR, GATA2, APP, S1PR1, GATA6, TRP63, ABRA, CREB3L1, RARA, RAPGEF3, RARB, PITX2, PID1, EGFR, MED14, SIX5, MECOM, PPARGC1A, PPARGC1B, JUNB, HES1, AAMDC, RGCC, TFAP2A, NFE2L1, ZFP821, SLC40A1, SMARCA2, CAMTA2, SRF, SOX8, ARNT, VDR, TEAD4, P2RY1, TEF, HOXA10, TNKS, RNF10, TCF4, RUNX1, BMP4, KLF5, IKZF2, KLF…
Biological Processes	skeletal system development	28	6.87978e-08	3.02331	0.000304453	0.000129245	FST, EDN1, GJA5, VDR, HOXC4, HOXA10, TRP63, DNM3OS, RUNX1, BMP4, TBX3, SOX11, SMAD3, PKDCC, NPR3, COL5A2, CACNA1S, CDKN1C, HDAC4, ASH1L, RASSF2, COL1A2, ROR2, VCAN, FOXC1, COL1A1, BMPR1B, CHRD
Biological Processes	sarcomere organization	15	5.22067e-07	4.45398	0.002308	0.000980763	TCAP, LDB3, ACTN2, TTN, TPM1, SRF, TNNT2, NEB, XIRP1, MYPN, PRKAR1A, KLHL41, LMOD2, CASQ1, CASQ2
Biological Processes	positive regulation of transcription, DNA-templated	85	6.53352e-07	1.69201	0.00288756	0.0012274	MEF2C, MYOD1, MEF2A, FGF7, PDGFB, TGFB3, FOXO1, RORA, REST, FOS, GATA6, TRP63, BRD7, ABRA, RARA, ATOH8, NR2F2, SERTAD1, PITX2, SERTAD2, EGR1, KDM7A, EGR2, PCID2, PCBD1, SOX11, LEF1, MED14, MECOM, PPARGC1A, AHR, PPARGC1B, HES1, INHBA, NCOA1, MLLT11, SMARCA5, MYRF, ROR2, TFAP2A, FOXC1, COL1A1, NSD1, SMARCA2, TADA3, SRF, SOX8, ARNT, IGF1R, RGMB, NPAS3, PBRM1, BCL3, MYOG, RNF10, RUNX1, TCF4, ETV5, NF…
Biological Processes	patterning of blood vessels	16	2.85216e-06	3.80073	0.0125443	0.005358	NRP1, EDN1, LEF1, TBX1, SRF, CXCL12, AHR, EDNRA, CXCR4, NRARP, SFRP2, SEMA3E, ANGPT1, NFATC4, NFATC3, PITX2
Biological Processes	signal transduction	90	2.98953e-06	1.60745	0.0131445	0.00561606	DLC1, IL6ST, F2RL1, LPAR4, TLR2, RRAD, RPS6KB1, RASSF7, NFKB2, TAS1R1, TAS1R2, RGL1, SCTR, EDNRA, S1PR3, S1PR1, WISP1, ANK1, UNC5B, CXCR4, TIAM1, RARA, PITPNC1, GNG2, UNC5C, CHRNA1, IRAK2, EGFR, WNT10A, GPR176, CMKLR1, PLXNB1, SPARCL1, PRKAB2, ACKR4, ARRDC3, IRS1, ARHGAP23, ARHGAP32, PLEKHH3, CD34, SRGAP3, RIN2, PDGFRB, MAPK8, NKIRAS1, TNFRSF21, TRAF2, IL1R1, GPRC5C, TNFRSF25, ERBB2, AKAP9, SOX8,…
Biological Processes	positive regulation of ERK1 and ERK2 cascade	30	3.61588e-06	2.45737	0.0158765	0.00679267	FGFR4, FGFR3, NRP1, PDGFB, PDGFA, NPNT, F2RL1, TLR2, CX3CL1, CCL7, EDNRA, FBXW7, CHIL1, C1QTNF3, CTGF, SEMA7A, P2RY1, CAMK2D, ANGPT1, RARA, BMP4, EGFR, FGF21, GAS6, CCL11, BMPER, CD36, PDGFRB, ST5, F2R
Biological Processes	skeletal muscle cell differentiation	19	4.82829e-06	3.22383	0.0211433	0.00907016	MEF2C, KLF5, EGR1, MYOD1, EGR2, SOX11, ANKRD2, NR4A1, SMYD1, RB1, SOX8, FOS, MEF2D, SAP30, NOTCH1, HEYL, MYOG, ASB2, KLHL41
Biological Processes	heart development	46	4.94089e-06	1.98675	0.0216311	0.00928168	MEF2C, NRP1, PDGFB, MYL2, ERBB2, EDN1, PDLIM3, BICC1, TTN, SRF, MMP2, EDNRA, ZFP36L1, VCAM1, GATA2, ECE1, OSR1, OXCT1, GYS1, PBRM1, PTN, NFATC4, LOX, NFATC3, PITX2, MB, BMP4, RAMP2, ALPK3, RBM20, SMYD1, TBX1, ITGA4, TNNI3, TNNT2, NOTCH1, XIRP1, ADM, ID2, ID1, PRKAR1A, HOPX, FOXC1, VCAN, ID3, BMPR1A
Biological Processes	ossification	22	7.29759e-06	2.85055	0.0317832	0.0137086	BMP4, FZD9, PDLIM7, CSF1, MGP, IGF2, MMP16, PKDCC, GPM6B, SUN1, COL5A2, PPARGC1B, IGSF10, CHRDL1, CTGF, RASSF2, SORT1, PTN, MYOG, MAPK8, FOXC1, RUNX1
Biological Processes	positive regulation of phosphatidylinositol 3-kinase signaling	17	9.24548e-06	3.36523	0.0400948	0.0173674	PDGFB, PDGFA, UBE3A, PLXNB1, ERBB2, F2RL1, CBL, IGF1, DCN, IGF1R, PRR5, UNC5B, F2, PDGFRB, ANGPT1, RARA, F2R
Biological Processes	ureteric bud development	16	1.26073e-05	3.45521	0.0542719	0.0236817	BMP4, SMAD7, SMAD6, NPNT, CRLF1, SMAD3, SDC4, SLIT2, SPRY1, BDNF, BMPER, OSR1, VCAN, RARA, FOXC1, RARB
Biological Processes	response to hypoxia	34	1.95611e-05	2.14422	0.0829362	0.0367416	ATP1B1, PGF, EDN1, EGLN3, TGFB3, TLR2, ACOT2, CBFA2T3, SRF, CXCL12, MMP2, ARNT, EDNRA, VCAM1, ECE1, CXCR4, CAMK2D, LOXL2, CASP1, NFATC3, MB, EGR1, RAMP2, SLC8A1, NOL3, SMAD3, SOD3, AJUBA, VEGFC, PYGM, ADM, UCP2, PSEN2, RYR1
Biological Processes	positive regulation of cell migration	38	2.09442e-05	2.03611	0.088533	0.039339	PDGFB, PDGFA, BCAR1, CSF1, F2RL1, SSH2, EDN1, CX3CL1, CXCL12, MMP2, IGF1R, PRR5, S1PR1, TIAM1, CXCR4, SEMA3F, SEMA7A, SEMA3E, THBS1, PIK3R1, COL18A1, BMP4, EGFR, LEF1, SMAD3, IGF1, EPHA1, IRS1, CCL11, NOTCH1, CEMIP, PDGFRB, TFAP2A, ROR2, MAPK8, COL1A1, MYLK, F2R
Biological Processes	potassium ion transmembrane transport	11	2.15055e-05	4.61118	0.0907945	0.040393	SLC9A9, SLC9A8, ABCC9, KCNB1, SLC9A2, TMEM38A, KCNF1, KCNK13, KCNH2, KCNK2, TMEM38B
Biological Processes	skeletal muscle tissue development	18	2.20928e-05	3.05416	0.093155	0.0414959	MEF2C, SRPK3, MYOD1, MYL3, PDLIM3, MYLPF, DCN, CACNA1S, ZBTB18, MYL6B, PAX7, SVIL, VAMP5, KLHL31, MYOG, NR2F2, CASQ1, PITX2
Biological Processes	positive regulation of bone mineralization	14	2.23996e-05	3.69515	0.0943859	0.0420722	FZD9, BMP4, MEF2C, SLC8A1, FGFR3, TGFB3, SMAD3, PKDCC, GPM6B, P2RX7, OSR1, TFAP2A, BMPR1B, BMPR1A
Biological Processes	calcium ion transport	22	2.57236e-05	2.65729	0.107612	0.0483139	ORAI1, RAMP2, SLC8A1, CACNA2D1, CACNB1, STIM1, MCU, CACNG1, CACNA1S, TPCN2, VDR, TMEM37, P2RX7, ATP2A2, RYR3, PLN, ATP2A1, PSEN2, CAMK2D, RYR1, CAMK2A, RAMP1

### Sheet: Up-ZBED6-OE_GM
Category	Term	Count	PValue	Fold Enrichment	Bonferroni	FDR	Genes
Biological Processes	cellular response to interferon-beta	21	7.90719e-13	5.73658	3.06476e-09	1.46441e-09	IRGM1, IRGM2, PNPT1, NDUFA13, IFI47, TREX1, TLR3, STAT1, GBP2B, IFIT3, IFIT1, TMEM173, IGTP, IRF1, IIGP1, TGTP1, TGTP2, IFI203, GBP3, GBP2, IFI204
Biological Processes	immune system process	61	2.86024e-11	2.40694	1.10863e-07	5.29727e-08	APOBEC3, H2-D1, TLR3, PTPN22, ISG20, B2M, C1RA, TMEM173, CASP4, OASL2, MAP3K8, CFH, ERAP1, LBP, SPON2, MX2, TRPM4, H2-K1, BST2, PIK3CD, HERC6, SERPING1, SLPI, RNF135, SSC5D, IFIH1, IFITM1, IFITM2, IFITM3, GSDMD, PML, OAS3, RSAD2, OAS2, GBP2B, SERINC3, NAIP2, TAP2, TAP1, IIGP1, ZBP1, IRGM1, LGALS3, CFB, ANXA1, TRIM25, PSMB8, LGALS9, DDX58, IFIT3, IFIT2, IFIT1, IRF5, IRF7, IRF1, C1RL, H2-T23, JAK2,…
Biological Processes	innate immune response	54	4.16686e-10	2.41215	1.61507e-06	7.71716e-07	APOBEC3, DEFB25, TLR3, ISG20, B2M, C1RA, TMEM173, CASP4, TRIM8, OASL2, CFH, LBP, SPON2, MX2, BST2, HERC6, PIK3CD, SERPING1, TYK2, SLPI, RNF135, SSC5D, IFIH1, IFITM1, IFITM2, IFITM3, GSDMD, PML, OAS3, RSAD2, OAS2, SERINC3, NAIP2, IIGP1, ZBP1, IRGM1, LGALS3, CFB, ANXA1, TRIM26, TRIM25, TRIM21, MID2, DDX58, IFIT3, IFIT2, IFIT1, IRF5, IRF7, C1RL, IRF1, JAK2, C1S1, CD14
Biological Processes	defense response to virus	34	9.30809e-10	3.09593	3.60781e-06	1.72389e-06	APOBEC3, IFIH1, APOBEC1, IFITM1, IFITM2, IFITM3, OAS3, PML, RSAD2, TLR3, OAS2, GBP2B, CXCL10, ISG20, SERINC3, TMEM173, ISG15, OASL2, DDX60, SPON2, MX2, ZBP1, BST2, TRIM25, DDIT4, STAT2, IFIT3, DDX58, IFNAR2, IFIT2, IFIT1, UNC13D, IRF5, IRF1
Biological Processes	oxidation-reduction process	86	2.61071e-06	1.63318	0.0100681	0.00483501	LDHA, CYP2J6, PTGS1, PRDX5, AKR1C13, ACOX3, NDUFS7, UQCR10, PTGIS, TECRL, PLOD2, P4HA1, GPX4, CH25H, CREG1, NDUFS8, LOXL4, GPX8, HADH, RTN4IP1, ALDH6A1, SUOX, SQRDL, ACADM, AIFM2, QDPR, DECR2, CYP26A1, CBR4, ALDH16A1, ALDH3B1, DHRS7, ALDH7A1, SQLE, H2-KE6, KDSR, ZADH2, KDM6B, HIGD2A, HSD17B10, PAM, ALDH18A1, SORD, NDUFB8, HSD3B7, ADH7, EGLN1, RRM2B, ALDH3A2, ALDH3A1, UEVLD, CBR1, CBR2, FAM213A, C…
Biological Processes	negative regulation of viral genome replication	13	4.89157e-06	4.39675	0.0187812	0.00905897	APOBEC3, BST2, ISG15, IFITM1, IFITM2, IFITM3, OAS3, SLPI, RSAD2, PARP10, CCL5, MX2, ISG20
Biological Processes	response to interferon-gamma	10	8.7906e-06	5.46341	0.0334986	0.0162792	IRGM2, BST2, IFITM1, IFITM2, IFITM3, TGTP1, TGTP2, CCL5, TRIM21, GCH1
Biological Processes	metabolic process	65	1.13112e-05	1.70985	0.0428951	0.0209466	ARSB, HEXA, HEXB, ECHDC2, PRKG1, GSTM5, GSTM7, ACOX3, FAH, GLB1, FAHD1, GSTM1, GSTM2, ASPA, PHOSPHO1, GSTZ1, DXO, ALDH6A1, ACADM, PFKL, PFKP, PFKM, HLTF, ALDH16A1, ALDH3B1, PNPLA7, PNPLA8, MAN2A1, ALDH7A1, GAA, SLC27A3, TNFAIP3, UGP2, GSTP1, CAMK1D, PAM, NAGLU, ALDH18A1, ECH1, ALDH3A2, ALDH3A1, GCH1, MUT, TPI1, ACSL1, GALNS, SRR, GYS1, ACAA1A, AI464131, ACSL3, FAHD2A, GBA, BCKDHA, ECI2, ACY3, HOG…

### Sheet: Down_ZBED6-OE_GM
Category	Term	Count	PValue	Fold Enrichment	Bonferroni	FDR	Genes
Biological Processes	mRNA processing	63	1.99821e-07	1.94189	0.000717898	0.000367049	NCBP2, SCAF4, SUPT6, LSM6, SNRPD3, RBM15B, SNRPD1, CMTR2, SART3, CACTIN, PNN, SFSWAP, SRRM2, TARDBP, U2AF1, CDK12, DBR1, LSM3, ACIN1, DDX20, LUC7L3, CCAR2, ZCCHC8, KHDRBS3, ZFP326, PTBP1, SMN1, HNRNPU, CELF1, SNRNP40, CPSF4, SCAF8, THOC1, TDRD3, SRSF10, PPIL1, SF3B4, HNRNPM, METTL3, USP39, DHX15, ISY1, MBNL3, HNRNPC, RBM27, PPWD1, RBM26, DHX8, ADARB1, RBM20, YTHDC1, HNRNPA1, RBMX, IWS1, SRSF3, SR…
Biological Processes	DNA replication initiation	13	3.43112e-07	5.39901	0.00123239	0.000630259	CDC7, CDC6, POLA1, TOPBP1, MCM2, MCM10, MCM3, MCM4, MCM5, CCNE2, CCNE1, MCM7, ORC6
Biological Processes	cell cycle	98	6.30186e-07	1.62801	0.00226233	0.00115758	CCNT2, KIF23, CLSPN, MAD1L1, E2F2, E2F4, MAU2, E2F6, E2F7, DBF4, BORA, E2F8, MLH1, AURKA, CCNE2, FAM83D, CCNE1, CGREF1, MCM7, CASP8AP2, CDKN2C, CDCA2, KLHL21, USP16, BRINP3, TPR, CCNA2, CCAR2, ASPM, STAG1, KIF2A, ZW10, CDC7, ESCO1, CDC6, KIF11, CHTF8, LIG1, CCNF, SGOL1, PIM3, MCM2, HMGA2, MCM3, MCM4, MCM5, WEE1, RBBP8, NCAPD2, PPM1G, CCND1, SASS6, MAD2L1, RIF1, APITD1, NSL1, RGCC, PELO, PSME3, LI…
Biological Processes	DNA replication	34	8.70757e-07	2.46137	0.00312461	0.00159947	ING5, DBF4, POLA1, MCM10, RPA2, TOP1, MCM7, SUPT16, ORC6, POLQ, ORC1, RTEL1, FEN1, ORC2, CDC6, UPF1, DTL, NOL8, CHTF8, NASP, LIG1, FAM111A, MCM2, MCM3, MCM4, 2810417H13RIK, BRCA1, MCM5, RFC5, PEO1, DNA2, RFC3, RRM2, RRM1
Biological Processes	mitotic nuclear division	54	4.34389e-06	1.88543	0.0154908	0.00797897	KIF23, MAD1L1, MAU2, BORA, AURKA, FAM83D, CDCA2, KLHL21, USP16, TPR, CCNA2, ASPM, TUBB3, KIF2A, ZW10, STAG1, VCPIP1, CDC6, KIF11, CCNF, SGOL1, ESPL1, HMGA2, WEE1, RBBP8, NCAPD2, MAD2L1, APITD1, NSL1, CTDP1, RCC1, SPC24, FIGN, FBXO5, USP37, SKA3, SKA2, SKA1, HELLS, ERCC6L, NUP153, NUF2, CDC23, KIF18B, CENPE, BIRC5, SMC2, REEP4, SMC3, CDC25A, CENPH, SRSF2, FAM64A, KIF20B
Biological Processes	rRNA processing	29	2.40431e-05	2.31146	0.0827837	0.0441554	GAR1, LSM6, ERI1, DDX27, DKC1, TFB2M, DDX21, IMP4, MDN1, FTSJ3, NOL6, CCDC86, TSR2, EMG1, NOL9, RRP15, NOL8, EXOSC2, SUV39H1, RRP8, RRP9, RNMTL1, DIS3, RCL1, PA2G4, NOP2, NOL11, UTP20, DDX51

### Sheet: Down in OE and Up in KO_diff
Category	Term	Count	PValue	Fold Enrichment	Bonferroni	FDR	Genes
Biological Processes	muscle contraction	25	3.06401e-23	14.3665	5.3896e-20	5.18902e-20	CAV3, MYBPC2, MYH1, MYBPC1, MYL1, MYH4, ACTN2, MYH7, ACTN3, TTN, TRIM72, TPM2, TRIM63, CACNA1S, TNNT2, TRDN, DYSF, MYOM2, MYL6B, RYR1, CHRNB1, MYOM1, LMOD2, LMOD3, TMOD1
Biological Processes	skeletal muscle contraction	18	1.2272e-18	17.2398	2.15864e-15	2.07831e-15	TNNC2, TCAP, TNNC1, MYH3, MYH7, RPS6KB1, HOMER1, MYH8, STAC3, TNNI1, TNNI2, TNNT3, TNNT1, JSRP1, CHRND, CHRNB1, CHRNA1, CHRNG
Biological Processes	regulation of muscle contraction	12	2.14282e-11	15.3243	3.76922e-08	3.62894e-08	TNNT2, TNNT3, TNNT1, ATP2A2, TNNC2, TNNC1, ATP2A1, RYR1, ATP1A2, CASQ2, TNNI1, TNNI2
Biological Processes	cardiac muscle contraction	15	1.61131e-10	9.31882	2.8343e-07	2.72882e-07	ACTC1, ATP1B1, MYL4, MYL2, TCAP, TNNC1, MYL1, MYH7, TTN, CSRP3, TNNI1, TNNI2, TNNT2, CAMK2D, CASQ2
Biological Processes	skeletal muscle fiber development	10	9.14158e-08	10.9459	0.000160787	0.000154816	ACTA1, RYR1, KLHL40, MYH4, MYOG, KLHL41, HOMER1, AI464131, CACNA1S, STAC3
Biological Processes	sarcomere organization	10	3.62057e-07	9.57767	0.000636655	0.000613155	TNNT2, TCAP, NEB, MYPN, LDB3, ACTN2, KLHL41, LMOD2, TTN, CASQ2
Biological Processes	muscle organ development	12	1.45179e-06	6.41481	0.00255044	0.00245863	SRPK3, MURC, TMEM8C, SGCG, USP2, VAMP5, MYOG, TRIM72, CSRP3, MEGF10, JPH1, UNC45B
Biological Processes	striated muscle contraction	7	2.45918e-06	14.6277	0.00431635	0.00416462	JSRP1, RYR3, SMPX, PGAM2, MYH7, TTN, CACNA1S
Biological Processes	ion transport	27	4.07226e-06	2.77068	0.00713753	0.0068963	ORAI1, ATP1B1, ATP1B2, CACNB1, KCNK13, CHRNA1, SLC4A3, CACNA2D1, SLC12A2, TMEM38A, MCU, HEPHL1, ATP1A2, CACNG1, CACNA1S, TMEM38B, ATP6V1C2, ATP6V0E2, ATP2A2, RYR3, ATP2A1, RYR1, SLC5A6, CHRND, CHRNB1, SCN4A, CHRNG
Biological Processes	skeletal muscle tissue development	11	8.86278e-06	6.02025	0.0154688	0.0150084	MEF2C, SRPK3, MYL6B, SVIL, PDLIM3, VAMP5, KLHL31, MYLPF, MYOG, ZBTB18, CACNA1S
Biological Processes	transition between fast and slow fiber	6	1.63196e-05	15.3243	0.0282982	0.0276342	TNNT1, ATP2A2, TNNC1, MYH7, ACTN3, TNNI1
Biological Processes	calcium ion transmembrane transport	10	1.64012e-05	6.38511	0.0284377	0.0277724	ORAI1, CACNA2D1, ATP2A2, RYR3, ATP2A1, RYR1, CACNB1, MCU, CACNG1, CACNA1S
Category		Count	PValue	Fold Enrichment	Bonferroni	FDR	Genes
KEGG_PATHWAY	Cardiac muscle contraction	16	1.93986e-10	8.2046	3.95731e-08	2.43929e-07	ACTC1, MYL4, CACNA2D1, ATP1B1, MYL2, COX8B, ATP1B2, TNNC1, CACNB1, MYH7, ATP1A2, TPM2, CACNG1, CACNA1S, TNNT2, COX6A2
KEGG_PATHWAY	Hypertrophic cardiomyopathy (HCM)	16	2.74701e-10	8.03004	5.6039e-08	3.45426e-07	PRKAG3, ACTC1, CACNA2D1, MYL2, TNNC1, PRKAB2, CACNB1, TPM2, CACNG1, TTN, CACNA1S, TNNT2, SGCG, ITGB6, PRKAA2, SGCA
KEGG_PATHWAY	Adrenergic signaling in cardiomyocytes	20	3.21668e-09	5.18423	6.56203e-07	4.04485e-06	ACTC1, MYL4, ATP1B1, CACNA2D1, PPP2R3A, MYL2, TNNC1, ATP1B2, PIK3CB, CACNB1, MYH7, ATP1A2, TPM2, CACNG1, CACNA1S, TNNT2, RPS6KA5, CAMK2D, PRKACA, CAMK2A
KEGG_PATHWAY	Dilated cardiomyopathy	14	4.23968e-08	6.8799	8.6489e-06	5.33122e-05	ACTC1, CACNA2D1, MYL2, TNNC1, CACNB1, TPM2, CACNG1, TTN, CACNA1S, TNNT2, SGCG, ITGB6, PRKACA, SGCA
KEGG_PATHWAY	Oxytocin signaling pathway	17	7.57698e-07	4.40659	0.000154559	0.000952771	MEF2C, PRKAG3, CACNA2D1, PIK3CB, MYLK4, PRKAB2, CACNB1, CACNG1, CACNA1S, CDKN1A, MYL6B, RYR3, RYR1, CAMK2D, PRKACA, PRKAA2, CAMK2A
KEGG_PATHWAY	Arrhythmogenic right ventricular cardiomyopathy (ARVC)	10	2.35774e-05	6.04827	0.00479829	0.0296436	CACNA2D1, SGCG, ITGB6, CACNB1, ACTN2, CDH2, ACTN3, CACNG1, CACNA1S, SGCA
KEGG_PATHWAY	Tight junction	13	6.91915e-05	3.98243	0.0140164	0.0869707	F11R, SHROOM3, MYL2, MYH1, MYH3, MYLPF, MYH4, ACTN2, MYH7, ACTN3, MYH8, CLDN2, MYH7B
KEGG_PATHWAY	Calcium signaling pathway	13	0.000115042	3.78577	0.0231967	0.144565	ORAI1, ATP2A2, TNNC2, TNNC1, RYR3, ERBB2, ATP2A1, MYLK4, CAMK2D, RYR1, PRKACA, CACNA1S, CAMK2A
KEGG_PATHWAY	Glucagon signaling pathway	11	0.000212408	4.18501	0.0424103	0.266767	PRKAG3, PYGM, PRKAB2, CAMK2D, GYS1, PGAM2, FOXO1, PRKACA, PRKAA2, SIK1, CAMK2A
KEGG_PATHWAY	Insulin resistance	11	0.000461991	3.81574	0.089961	0.579384	PRKAG3, CD36, PYGM, PIK3CB, PRKAB2, GYS1, FOXO1, RPS6KB1, MAPK8, PRKAA2, PPARGC1B
KEGG_PATHWAY	Insulin secretion	8	0.000725924	5.10016	0.137692	0.908995	RAB3A, ATP1B1, ATP1B2, CAMK2D, PRKACA, ATP1A2, CACNA1S, CAMK2A
KEGG_PATHWAY	Insulin signaling pathway	12	0.00205482	2.94853	0.3427	2.55335	PRKAG3, SORBS1, PYGM, INPPL1, PIK3CB, PRKAB2, GYS1, FOXO1, PRKACA, RPS6KB1, MAPK8, PRKAA2
KEGG_PATHWAY	Gastric acid secretion	7	0.00297764	4.71765	0.45575	3.68042	ATP1B1, ATP1B2, MYLK4, CAMK2D, PRKACA, ATP1A2, CAMK2A
KEGG_PATHWAY	Proteoglycans in cancer	14	0.00452195	2.41048	0.603298	5.53972	CAV3, PIK3CB, ERBB2, TLR2, RPS6KB1, FZD3, IGF2, FLNC, CDKN1A, ANK1, HSPB2, CAMK2D, PRKACA, CAMK2A
KEGG_PATHWAY	Regulation of actin cytoskeleton	13	0.00575723	2.45318	0.692065	7.0031	ENAH, FGFR3, MYL2, PIK3CB, ARHGEF6, SSH2, F2, MYLK4, ITGB6, CYFIP2, MYLPF, ACTN2, ACTN3
KEGG_PATHWAY	HIF-1 signaling pathway	9	0.00592326	3.21658	0.70238	7.19819	CDKN1A, TFRC, PIK3CB, ERBB2, CAMK2D, EGLN3, ENO3, RPS6KB1, CAMK2A
KEGG_PATHWAY	Pancreatic secretion	6	0.011333	4.28877	0.90223	13.3525	ATP1B1, ATP2A2, SLC12A2, ATP1B2, ATP2A1, ATP1A2
KEGG_PATHWAY	Salivary secretion	6	0.011333	4.28877	0.90223	13.3525	ATP1B1, SLC12A2, ATP1B2, RYR3, PRKACA, ATP1A2
KEGG_PATHWAY	AMPK signaling pathway	10	0.0134281	2.59211	0.936574	15.6332	PRKAG3, PPP2R3A, CD36, PIK3CB, PRKAB2, GYS1, FOXO1, RPS6KB1, PFKM, PRKAA2
KEGG_PATHWAY	cGMP-PKG signaling pathway	10	0.0163756	2.50939	0.965551	18.7485	MEF2C, MEF2D, ATP1B1, ATP2A2, PIK3CB, ATP1B2, ATP2A1, MYLK4, ATP1A2, CACNA1S
KEGG_PATHWAY	cAMP signaling pathway	10	0.0163756	2.50939	0.965551	18.7485	ORAI1, ATP1B1, PIK3CB, ATP1B2, CAMK2D, PRKACA, MAPK8, ATP1A2, CACNA1S, CAMK2A
KEGG_PATHWAY	Leukocyte transendothelial migration	7	0.0207685	3.17534	0.986177	23.1954	F11R, MYL2, PIK3CB, CLDN2, MYLPF, ACTN2, ACTN3
KEGG_PATHWAY	Bladder cancer	5	0.021936	4.5362	0.989163	24.3389	RPS6KA5, CDKN1A, FGFR3, ERBB2, RB1
KEGG_PATHWAY	Circadian entrainment	6	0.0300303	3.36975	0.998011	31.8463	RPS6KA5, RYR3, CAMK2D, RYR1, PRKACA, CAMK2A
KEGG_PATHWAY	ErbB signaling pathway	7	0.0311992	2.8968	0.998445	32.8719	CDKN1A, PIK3CB, ERBB2, CAMK2D, RPS6KB1, MAPK8, CAMK2A
KEGG_PATHWAY	FoxO signaling pathway	9	0.0405132	2.28273	0.999783	40.5505	PRKAG3, CDKN1A, PIK3CB, PRKAB2, FOXO1, MAPK8, PRKAA2, HOMER1, GADD45A
KEGG_PATHWAY	Carbohydrate digestion and absorption	4	0.0432522	4.96594	0.999879	42.6497	ATP1B1, PIK3CB, ATP1B2, ATP1A2
KEGG_PATHWAY	Adipocytokine signaling pathway	6	0.0495077	2.94853	0.999968	47.1905	PRKAG3, CD36, PRKAB2, MAPK8, PRKAA2, ACSL6
